# Rootstock effects on scion phenotypes in a ‘Chambourcin’ experimental vineyard

**DOI:** 10.1101/484212

**Authors:** Zoë Migicovsky, Zachary N. Harris, Laura L. Klein, Mao Li, Adam McDermaid, Daniel H. Chitwood, Anne Fennell, Laszlo G. Kovacs, Misha Kwasniewski, Jason P. Londo, Qin Ma, Allison J. Miller

## Abstract

Understanding how root systems modulate shoot system phenotypes is a fundamental question in plant biology and will be useful in developing resilient agricultural crops. Grafting is a common horticultural practice that joins the roots (rootstock) of one plant to the shoot (scion) of another, providing an excellent method for investigating how these two organ systems affect each other. In this study, we use the French-American hybrid grapevine ‘Chambourcin’ (*Vitis* L.) as a model to explore the rootstock-scion relationship. We examined leaf shape, ion concentrations, and gene expression in ‘Chambourcin’ grown own-rooted as well as grafted to three different rootstocks (‘SO4’, ‘1103P’ and ‘3309C’) across two years and three different irrigation treatments. Results described here demonstrate that 1) the largest source of variation in leaf shape stems from the interaction of rootstock by irrigation; 2) leaf position, but also rootstock and rootstock by irrigation interaction, are the primary sources of variation in leaf ion concentrations; and 3) gene expression in scion leaves exhibited significantly different patterns of gene expression from ungrafted vines, and these expression patterns were rootstock-specific. Our work provides an initial description of the subtle and complex effect of grafting on ‘Chambourcin’ leaf morphology, ionomics and gene expression in grapevine scions. Further work across multiple years, environments and additional phenotypes is required in order to determine how the relationship between the rootstock and the scion can best be leveraged for adapting grapevines to a changing climate.
