## Supplementary material for "Rootstock effects on scion phenotypes in a ‘Chambourcin’ experimental vineyard"

### Sheet: TableS5
Own	C3309vsOwn	P1103vsOwn	SO4vsOwn
Vitvi00g02242	Vitvi00g00717	Vitvi00g01278	Vitvi00g00447
Vitvi01g00149	Vitvi00g01256	Vitvi00g01998	Vitvi00g01264
Vitvi01g00192	Vitvi00g02242	Vitvi00g02242	Vitvi00g01932
Vitvi01g00301	Vitvi01g00192	Vitvi01g00192	Vitvi00g02242
Vitvi01g00400	Vitvi01g00400	Vitvi01g00301	Vitvi01g00149
Vitvi01g00481	Vitvi01g00751	Vitvi01g00306	Vitvi01g00301
Vitvi01g00751	Vitvi01g00847	Vitvi01g00400	Vitvi01g00400
Vitvi01g00862	Vitvi01g00862	Vitvi01g00751	Vitvi01g00481
Vitvi01g01321	Vitvi01g01141	Vitvi01g00862	Vitvi01g00751
Vitvi01g01385	Vitvi01g01179	Vitvi01g01101	Vitvi01g00862
Vitvi01g01989	Vitvi01g01180	Vitvi01g01321	Vitvi01g01068
Vitvi01g02116	Vitvi01g01200	Vitvi01g01385	Vitvi01g01321
Vitvi02g00062	Vitvi01g01321	Vitvi01g01548	Vitvi01g01385
Vitvi02g00492	Vitvi01g01336	Vitvi01g01989	Vitvi01g01548
Vitvi02g01291	Vitvi01g01385	Vitvi01g02005	Vitvi01g01989
Vitvi02g01311	Vitvi01g01548	Vitvi01g02092	Vitvi01g02116
Vitvi02g01571	Vitvi01g01989	Vitvi01g02116	Vitvi01g02188
Vitvi02g01673	Vitvi01g02116	Vitvi01g02216	Vitvi01g02294
Vitvi02g01749	Vitvi01g02186	Vitvi02g00492	Vitvi02g00062
Vitvi03g00199	Vitvi01g02189	Vitvi02g00691	Vitvi02g00492
Vitvi03g00216	Vitvi02g00049	Vitvi02g01093	Vitvi02g01233
Vitvi03g00512	Vitvi02g00492	Vitvi02g01110	Vitvi02g01291
Vitvi03g00596	Vitvi02g00764	Vitvi02g01118	Vitvi02g01311
Vitvi03g00600	Vitvi02g00829	Vitvi02g01126	Vitvi02g01320
Vitvi03g01014	Vitvi02g01118	Vitvi02g01176	Vitvi02g01571
Vitvi03g01293	Vitvi02g01291	Vitvi02g01291	Vitvi02g01673
Vitvi03g01328	Vitvi02g01311	Vitvi02g01311	Vitvi02g01749
Vitvi03g01380	Vitvi02g01473	Vitvi02g01472	Vitvi03g00199
Vitvi03g01421	Vitvi02g01571	Vitvi02g01473	Vitvi03g00216
Vitvi03g01551	Vitvi02g01673	Vitvi02g01571	Vitvi03g00512
Vitvi03g01728	Vitvi03g00216	Vitvi02g01673	Vitvi03g00596
Vitvi04g00035	Vitvi03g00407	Vitvi02g01749	Vitvi03g00600
Vitvi04g00335	Vitvi03g00419	Vitvi03g00112	Vitvi03g00611
Vitvi04g00561	Vitvi03g00596	Vitvi03g00199	Vitvi03g00779
Vitvi04g00709	Vitvi03g00600	Vitvi03g00301	Vitvi03g00868
Vitvi04g00810	Vitvi03g00779	Vitvi03g00407	Vitvi03g01014
Vitvi04g00972	Vitvi03g00966	Vitvi03g00463	Vitvi03g01041
Vitvi04g00979	Vitvi03g01014	Vitvi03g00512	Vitvi03g01123
Vitvi04g00991	Vitvi03g01116	Vitvi03g00596	Vitvi03g01247
Vitvi04g01193	Vitvi03g01293	Vitvi03g00778	Vitvi03g01293
Vitvi04g01196	Vitvi03g01328	Vitvi03g01014	Vitvi03g01328
Vitvi04g01258	Vitvi03g01380	Vitvi03g01293	Vitvi03g01421
Vitvi04g01267	Vitvi03g01421	Vitvi03g01328	Vitvi03g01551
Vitvi04g01396	Vitvi03g01551	Vitvi03g01551	Vitvi03g01728
Vitvi04g01615	Vitvi03g01728	Vitvi03g01728	Vitvi03g01768
Vitvi04g01638	Vitvi03g01876	Vitvi04g00709	Vitvi04g00035
Vitvi04g02000	Vitvi04g00335	Vitvi04g00810	Vitvi04g00335
Vitvi05g00028	Vitvi04g00709	Vitvi04g00979	Vitvi04g00561
Vitvi05g00070	Vitvi04g00776	Vitvi04g00991	Vitvi04g00709
Vitvi05g00239	Vitvi04g00810	Vitvi04g01068	Vitvi04g00810
Vitvi05g00997	Vitvi04g00979	Vitvi04g01094	Vitvi04g00864
Vitvi05g01325	Vitvi04g01068	Vitvi04g01122	Vitvi04g00912
Vitvi05g01561	Vitvi04g01193	Vitvi04g01193	Vitvi04g00972
Vitvi05g01763	Vitvi04g01196	Vitvi04g01258	Vitvi04g00979
Vitvi05g01953	Vitvi04g01396	Vitvi04g01396	Vitvi04g00991
Vitvi06g00010	Vitvi04g01615	Vitvi04g01444	Vitvi04g01193
Vitvi06g00132	Vitvi04g01638	Vitvi04g01555	Vitvi04g01196
Vitvi06g00294	Vitvi04g01870	Vitvi04g01615	Vitvi04g01258
Vitvi06g01224	Vitvi04g02000	Vitvi04g01638	Vitvi04g01396
Vitvi06g01386	Vitvi05g00028	Vitvi04g02000	Vitvi04g01605
Vitvi06g01506	Vitvi05g00070	Vitvi04g02041	Vitvi04g01615
Vitvi06g01540	Vitvi05g00239	Vitvi04g02183	Vitvi04g01638
Vitvi07g00354	Vitvi05g00640	Vitvi05g00028	Vitvi04g02000
Vitvi07g00520	Vitvi05g00732	Vitvi05g00070	Vitvi05g00028
Vitvi07g00525	Vitvi05g00787	Vitvi05g00170	Vitvi05g00058
Vitvi07g01195	Vitvi05g00846	Vitvi05g00239	Vitvi05g00070
Vitvi07g01980	Vitvi05g00898	Vitvi05g00432	Vitvi05g00239
Vitvi07g02620	Vitvi05g00997	Vitvi05g00465	Vitvi05g00304
Vitvi08g00338	Vitvi05g01161	Vitvi05g00640	Vitvi05g00786
Vitvi08g00955	Vitvi05g01224	Vitvi05g00787	Vitvi05g00997
Vitvi08g01404	Vitvi05g01232	Vitvi05g00997	Vitvi05g01325
Vitvi08g01683	Vitvi05g01325	Vitvi05g01180	Vitvi05g01351
Vitvi08g01771	Vitvi05g01451	Vitvi05g01325	Vitvi05g01474
Vitvi08g02159	Vitvi05g01561	Vitvi05g01351	Vitvi05g01561
Vitvi09g00071	Vitvi05g01953	Vitvi05g01561	Vitvi05g01643
Vitvi09g01093	Vitvi06g00010	Vitvi05g01763	Vitvi05g01763
Vitvi09g01262	Vitvi06g00294	Vitvi05g01856	Vitvi05g01856
Vitvi09g01956	Vitvi06g01224	Vitvi05g01953	Vitvi06g00010
Vitvi10g00057	Vitvi06g01386	Vitvi05g01982	Vitvi06g00132
Vitvi10g00105	Vitvi06g01454	Vitvi05g02153	Vitvi06g00294
Vitvi10g00146	Vitvi06g01506	Vitvi06g00010	Vitvi06g01224
Vitvi10g00418	Vitvi06g01641	Vitvi06g00294	Vitvi06g01386
Vitvi10g00548	Vitvi07g00354	Vitvi06g01224	Vitvi06g01506
Vitvi10g00558	Vitvi07g00520	Vitvi06g01331	Vitvi06g01832
Vitvi10g00586	Vitvi07g00525	Vitvi06g01386	Vitvi07g00354
Vitvi10g00666	Vitvi07g00770	Vitvi06g01454	Vitvi07g00497
Vitvi10g00727	Vitvi07g00919	Vitvi06g01506	Vitvi07g00520
Vitvi10g01169	Vitvi07g00959	Vitvi06g01540	Vitvi07g00525
Vitvi10g01799	Vitvi07g01195	Vitvi06g01783	Vitvi07g01195
Vitvi10g01911	Vitvi07g01528	Vitvi07g00354	Vitvi07g01355
Vitvi10g01946	Vitvi07g01980	Vitvi07g00520	Vitvi07g01882
Vitvi10g02415	Vitvi07g02381	Vitvi07g00525	Vitvi07g01980
Vitvi11g00284	Vitvi07g02620	Vitvi07g01195	Vitvi07g02245
Vitvi11g00510	Vitvi07g02918	Vitvi07g01229	Vitvi07g02352
Vitvi11g00689	Vitvi08g00312	Vitvi07g01528	Vitvi07g02465
Vitvi12g00291	Vitvi08g00338	Vitvi07g01560	Vitvi07g02620
Vitvi12g00784	Vitvi08g00536	Vitvi07g01655	Vitvi08g00141
Vitvi12g00893	Vitvi08g01404	Vitvi07g01882	Vitvi08g00307
Vitvi12g01151	Vitvi08g01576	Vitvi07g02495	Vitvi08g00338
Vitvi12g01360	Vitvi08g01670	Vitvi07g02507	Vitvi08g00955
Vitvi12g01396	Vitvi08g01771	Vitvi07g02620	Vitvi08g01404
Vitvi12g01900	Vitvi08g02105	Vitvi07g02918	Vitvi08g01670
Vitvi12g01960	Vitvi08g02159	Vitvi08g00040	Vitvi08g01683
Vitvi12g02342	Vitvi09g00039	Vitvi08g00338	Vitvi08g01771
Vitvi12g02367	Vitvi09g00071	Vitvi08g01670	Vitvi08g02159
Vitvi12g02621	Vitvi09g00228	Vitvi08g01771	Vitvi09g00071
Vitvi12g02740	Vitvi09g00498	Vitvi08g01982	Vitvi09g00259
Vitvi13g00198	Vitvi09g00697	Vitvi08g02032	Vitvi09g00585
Vitvi13g00339	Vitvi09g01093	Vitvi08g02159	Vitvi09g01093
Vitvi13g00353	Vitvi09g01149	Vitvi09g00039	Vitvi09g01262
Vitvi13g00383	Vitvi09g01178	Vitvi09g00071	Vitvi09g01369
Vitvi13g00479	Vitvi09g01262	Vitvi09g00259	Vitvi09g01956
Vitvi13g01270	Vitvi09g01424	Vitvi09g00367	Vitvi10g00057
Vitvi13g01735	Vitvi09g01922	Vitvi09g00498	Vitvi10g00105
Vitvi13g01749	Vitvi09g01926	Vitvi09g01093	Vitvi10g00146
Vitvi13g02017	Vitvi09g01956	Vitvi09g01262	Vitvi10g00418
Vitvi13g02030	Vitvi09g02048	Vitvi09g01424	Vitvi10g00548
Vitvi13g02304	Vitvi10g00010	Vitvi09g01956	Vitvi10g00558
Vitvi13g02353	Vitvi10g00034	Vitvi10g00034	Vitvi10g00586
Vitvi14g00360	Vitvi10g00146	Vitvi10g00105	Vitvi10g00666
Vitvi14g00561	Vitvi10g00378	Vitvi10g00146	Vitvi10g00727
Vitvi14g00643	Vitvi10g00418	Vitvi10g00175	Vitvi10g01169
Vitvi14g00880	Vitvi10g00548	Vitvi10g00548	Vitvi10g01680
Vitvi14g01112	Vitvi10g00558	Vitvi10g00558	Vitvi10g01799
Vitvi14g01497	Vitvi10g00586	Vitvi10g00666	Vitvi10g01911
Vitvi14g01556	Vitvi10g00666	Vitvi10g00727	Vitvi10g01946
Vitvi14g01558	Vitvi10g00792	Vitvi10g01169	Vitvi10g02381
Vitvi14g01946	Vitvi10g00917	Vitvi10g01799	Vitvi10g02415
Vitvi14g02448	Vitvi10g01169	Vitvi10g01911	Vitvi11g00284
Vitvi14g02804	Vitvi10g01414	Vitvi10g02127	Vitvi11g00510
Vitvi15g00129	Vitvi10g01799	Vitvi10g02415	Vitvi11g00689
Vitvi15g00457	Vitvi10g01911	Vitvi11g00284	Vitvi11g01042
Vitvi15g00713	Vitvi10g01946	Vitvi11g00510	Vitvi12g00291
Vitvi15g01136	Vitvi10g02021	Vitvi11g00538	Vitvi12g00374
Vitvi15g01701	Vitvi10g02088	Vitvi11g00648	Vitvi12g00394
Vitvi16g00044	Vitvi10g02415	Vitvi11g00689	Vitvi12g00549
Vitvi16g00086	Vitvi11g00284	Vitvi11g00747	Vitvi12g00784
Vitvi16g00425	Vitvi11g00510	Vitvi11g01016	Vitvi12g00893
Vitvi16g00433	Vitvi11g00689	Vitvi11g01303	Vitvi12g01034
Vitvi16g00532	Vitvi11g00703	Vitvi11g01307	Vitvi12g01056
Vitvi16g00608	Vitvi11g00841	Vitvi11g01431	Vitvi12g01151
Vitvi16g00756	Vitvi11g01303	Vitvi12g00097	Vitvi12g01246
Vitvi16g01748	Vitvi12g00291	Vitvi12g00196	Vitvi12g01360
Vitvi16g01905	Vitvi12g00503	Vitvi12g00223	Vitvi12g01396
Vitvi16g01933	Vitvi12g00784	Vitvi12g00784	Vitvi12g01604
Vitvi16g01969	Vitvi12g00788	Vitvi12g00893	Vitvi12g01900
Vitvi17g00258	Vitvi12g00893	Vitvi12g00937	Vitvi12g01960
Vitvi17g00384	Vitvi12g00950	Vitvi12g01039	Vitvi12g02330
Vitvi17g00869	Vitvi12g01031	Vitvi12g01134	Vitvi12g02342
Vitvi17g01192	Vitvi12g01060	Vitvi12g01151	Vitvi12g02367
Vitvi17g01257	Vitvi12g01112	Vitvi12g01360	Vitvi12g02601
Vitvi17g01456	Vitvi12g01151	Vitvi12g01396	Vitvi12g02621
Vitvi18g00022	Vitvi12g01246	Vitvi12g01516	Vitvi12g02740
Vitvi18g00396	Vitvi12g01360	Vitvi12g01604	Vitvi13g00339
Vitvi18g00533	Vitvi12g01396	Vitvi12g01900	Vitvi13g00353
Vitvi18g00559	Vitvi12g01505	Vitvi12g01960	Vitvi13g00383
Vitvi18g00614	Vitvi12g01521	Vitvi12g02043	Vitvi13g00406
Vitvi18g00922	Vitvi12g01572	Vitvi12g02079	Vitvi13g00479
Vitvi18g01470	Vitvi12g01900	Vitvi12g02181	Vitvi13g01004
Vitvi18g01953	Vitvi12g01960	Vitvi12g02264	Vitvi13g01270
Vitvi18g02208	Vitvi12g02015	Vitvi12g02342	Vitvi13g01378
Vitvi18g02316	Vitvi12g02186	Vitvi12g02367	Vitvi13g01635
Vitvi18g02588	Vitvi12g02270	Vitvi12g02538	Vitvi13g01735
Vitvi18g03344	Vitvi12g02342	Vitvi12g02621	Vitvi13g01749
Vitvi19g00016	Vitvi12g02367	Vitvi12g02740	Vitvi13g01963
Vitvi19g00123	Vitvi12g02621	Vitvi13g00055	Vitvi13g02030
Vitvi19g00132	Vitvi12g02714	Vitvi13g00353	Vitvi13g02218
Vitvi19g00232	Vitvi12g02719	Vitvi13g00383	Vitvi13g02300
Vitvi19g00370	Vitvi12g02740	Vitvi13g00479	Vitvi13g02304
Vitvi19g00541	Vitvi13g00055	Vitvi13g00485	Vitvi13g02353
Vitvi19g00887	Vitvi13g00353	Vitvi13g00733	Vitvi14g00306
Vitvi19g00939	Vitvi13g00383	Vitvi13g00830	Vitvi14g00360
Vitvi19g01919	Vitvi13g00479	Vitvi13g00867	Vitvi14g00368
Vitvi19g01993	Vitvi13g00483	Vitvi13g00962	Vitvi14g00561
Vitvi19g02019	Vitvi13g00817	Vitvi13g01270	Vitvi14g00606
Vitvi19g02312	Vitvi13g00818	Vitvi13g01374	Vitvi14g00643
VviGRASV3a	Vitvi13g00827	Vitvi13g01517	Vitvi14g00813
VviMYB4B	Vitvi13g00937	Vitvi13g01586	Vitvi14g00880
VviPAT4	Vitvi13g01270	Vitvi13g01622	Vitvi14g01112
VviRGA5	Vitvi13g01586	Vitvi13g01735	Vitvi14g01497
VviTPS53	Vitvi13g01735	Vitvi13g01963	Vitvi14g01556
	Vitvi13g01856	Vitvi13g02017	Vitvi14g01558
	Vitvi13g01963	Vitvi13g02030	Vitvi14g02047
	Vitvi13g02017	Vitvi13g02218	Vitvi14g02448
	Vitvi13g02030	Vitvi13g02288	Vitvi14g02708
	Vitvi13g02304	Vitvi13g02304	Vitvi14g02725
	Vitvi13g02353	Vitvi13g02353	Vitvi14g02735
	Vitvi14g00360	Vitvi14g00360	Vitvi14g02804
	Vitvi14g00561	Vitvi14g00561	Vitvi14g02957
	Vitvi14g00643	Vitvi14g00643	Vitvi15g00053
	Vitvi14g00700	Vitvi14g00880	Vitvi15g00129
	Vitvi14g00813	Vitvi14g01112	Vitvi15g00457
	Vitvi14g00856	Vitvi14g01143	Vitvi15g00488
	Vitvi14g00880	Vitvi14g01497	Vitvi15g00796
	Vitvi14g01112	Vitvi14g01556	Vitvi15g01136
	Vitvi14g01167	Vitvi14g01558	Vitvi15g01202
	Vitvi14g01377	Vitvi14g01702	Vitvi15g01360
	Vitvi14g01410	Vitvi14g01946	Vitvi15g01608
	Vitvi14g01556	Vitvi14g01951	Vitvi15g01701
	Vitvi14g01558	Vitvi14g02047	Vitvi16g00044
	Vitvi14g01702	Vitvi14g02448	Vitvi16g00086
	Vitvi14g01946	Vitvi14g02584	Vitvi16g00352
	Vitvi14g01951	Vitvi14g02804	Vitvi16g00425
	Vitvi14g02448	Vitvi14g02957	Vitvi16g00433
	Vitvi14g02678	Vitvi15g00043	Vitvi16g00532
	Vitvi14g02804	Vitvi15g00129	Vitvi16g00608
	Vitvi14g02841	Vitvi15g01136	Vitvi16g00756
	Vitvi14g02957	Vitvi15g01319	Vitvi16g00882
	Vitvi15g00019	Vitvi15g01479	Vitvi16g01748
	Vitvi15g00051	Vitvi15g01683	Vitvi16g01905
	Vitvi15g00086	Vitvi15g01701	Vitvi16g01933
	Vitvi15g00129	Vitvi16g00086	Vitvi16g01969
	Vitvi15g00503	Vitvi16g00425	Vitvi16g02038
	Vitvi15g01136	Vitvi16g00433	Vitvi16g02046
	Vitvi15g01190	Vitvi16g00434	Vitvi16g02113
	Vitvi15g01382	Vitvi16g00532	Vitvi17g00008
	Vitvi15g01452	Vitvi16g00608	Vitvi17g00258
	Vitvi15g01701	Vitvi16g00756	Vitvi17g00384
	Vitvi16g00425	Vitvi16g01256	Vitvi17g00394
	Vitvi16g00433	Vitvi16g01265	Vitvi17g00782
	Vitvi16g00498	Vitvi16g01609	Vitvi17g00849
	Vitvi16g00532	Vitvi16g01748	Vitvi17g00869
	Vitvi16g00608	Vitvi16g01888	Vitvi17g00952
	Vitvi16g00619	Vitvi16g01905	Vitvi17g01192
	Vitvi16g00756	Vitvi16g01933	Vitvi17g01334
	Vitvi16g00969	Vitvi16g02148	Vitvi17g01456
	Vitvi16g01748	Vitvi16g02176	Vitvi17g01460
	Vitvi16g01905	Vitvi17g00258	Vitvi18g00022
	Vitvi16g01933	Vitvi17g00343	Vitvi18g00179
	Vitvi16g02176	Vitvi17g00384	Vitvi18g00200
	Vitvi17g00258	Vitvi17g00782	Vitvi18g00396
	Vitvi17g00384	Vitvi17g00828	Vitvi18g00454
	Vitvi17g01192	Vitvi17g00952	Vitvi18g00533
	Vitvi17g01238	Vitvi17g01030	Vitvi18g00559
	Vitvi17g01257	Vitvi17g01192	Vitvi18g00614
	Vitvi17g01456	Vitvi17g01257	Vitvi18g00922
	Vitvi18g00032	Vitvi17g01456	Vitvi18g01463
	Vitvi18g00396	Vitvi18g00262	Vitvi18g01470
	Vitvi18g00454	Vitvi18g00454	Vitvi18g01712
	Vitvi18g00533	Vitvi18g00559	Vitvi18g01797
	Vitvi18g00559	Vitvi18g00614	Vitvi18g01832
	Vitvi18g00614	Vitvi18g01363	Vitvi18g01909
	Vitvi18g00738	Vitvi18g01470	Vitvi18g01953
	Vitvi18g00922	Vitvi18g01953	Vitvi18g02015
	Vitvi18g01332	Vitvi18g02208	Vitvi18g02270
	Vitvi18g01382	Vitvi18g02316	Vitvi18g02316
	Vitvi18g01470	Vitvi18g02762	Vitvi18g02588
	Vitvi18g01832	Vitvi18g02763	Vitvi18g03344
	Vitvi18g01843	Vitvi18g02786	Vitvi19g00123
	Vitvi18g01889	Vitvi18g02808	Vitvi19g00132
	Vitvi18g01953	Vitvi18g02968	Vitvi19g00232
	Vitvi18g02208	Vitvi18g03103	Vitvi19g00370
	Vitvi18g02316	Vitvi18g03212	Vitvi19g00437
	Vitvi18g02703	Vitvi18g03344	Vitvi19g00541
	Vitvi18g03344	Vitvi18g03399	Vitvi19g00806
	Vitvi18g03345	Vitvi19g00016	Vitvi19g00887
	Vitvi18g03399	Vitvi19g00123	Vitvi19g00939
	Vitvi19g00132	Vitvi19g00132	Vitvi19g00979
	Vitvi19g00232	Vitvi19g00232	Vitvi19g01125
	Vitvi19g00370	Vitvi19g00370	Vitvi19g01198
	Vitvi19g00684	Vitvi19g00541	Vitvi19g01298
	Vitvi19g00887	Vitvi19g00887	Vitvi19g01403
	Vitvi19g00939	Vitvi19g00923	Vitvi19g01405
	Vitvi19g01139	Vitvi19g00939	Vitvi19g01472
	Vitvi19g01398	Vitvi19g01125	Vitvi19g01919
	Vitvi19g01441	Vitvi19g01405	Vitvi19g01993
	Vitvi19g01502	Vitvi19g01919	Vitvi19g02019
	Vitvi19g01919	Vitvi19g02019	Vitvi19g02090
	Vitvi19g02019	Vitvi19g02203	Vitvi19g02183
	Vitvi19g02188	Vitvi19g02312	Vitvi19g02312
	Vitvi19g02312	Vitvi19g02394	VviGRASV3a
	VviGRASV3a	VviGRASV3a	VviMADS1A2a
	VviMYB4B	VviMYB4B	VviMYB4B
	VviMYB82C	VviPAT4	VviMYBA4
	VviPAT4	VviTPS14	VviPAT4
	VviRGA5	VviTPS53	VviRGA5
	VviTPS14	VviTPS93	VviTPS148
	VviTPS49
	VviTPS53
	VviTPS93
