## Supplementary material for "Rootstock effects on scion phenotypes in a ‘Chambourcin’ experimental vineyard"

### Sheet: TableS1
phenotype	var	trait	p_value
circ	5.00652	rootstock	1.83999e-06
solidity	2.35012	rootstock	0.00360095
circ	1.65722	irrigation	0.00708215
solidity	1.06255	rootstock irrigation	0.0131219
ar	6.64144	year	2.35268e-07
round	6.65978	year	2.22722e-07
