## Supplementary material for "Rootstock effects on scion phenotypes in a ‘Chambourcin’ experimental vineyard"

### Sheet: TableS3
element	trait	var	p_value
Al	irrigation	0.48852	0.00187863
Al	rootstock irrigation	3.04139	2.2033e-18
Al	leaf	36.6609	2.00203e-160
Al	irrigation_leaf	0.561072	0.0251937
Ca	rootstock	3.35472	5.72802e-27
Ca	irrigation	0.173264	0.0348898
Ca	rootstock irrigation	0.221105	0.00344279
Ca	year	1.24135	1.46467e-08
Ca	leaf	52.6194	6.16284e-287
Ca	rootstock_leaf	0.814723	8.00667e-06
Cd	rootstock	1.51339	2.46822e-06
Cd	rootstock irrigation	6.86105	2.47961e-29
Cd	leaf	8.2858	1.27046e-33
Cd	rootstock_leaf	1.11108	0.000739766
Co	rootstock	7.01525	5.34845e-39
Co	rootstock irrigation	1.88053	1.17665e-12
Co	year	1.32377	3.03245e-06
Co	leaf	27.4407	2.97173e-134
Co	rootstock_leaf	2.06865	1.00029e-10
Co	irrigation_leaf	1.1723	1.83657e-05
Cu	rootstock	0.714186	0.00249266
Cu	rootstock irrigation	1.06433	3.95292e-06
Cu	year	0.874969	0.00745894
Cu	leaf	20.8868	2.16854e-81
Cu	rootstock_leaf	0.71969	0.0130114
Fe	rootstock	1.55657	2.4065e-07
Fe	rootstock irrigation	11.2053	2.39401e-51
Fe	leaf	13.1318	6.67453e-58
Fe	rootstock_leaf	0.514087	0.0478728
K	rootstock	1.17992	1.5846e-11
K	irrigation	0.29565	0.00116101
K	rootstock irrigation	0.2015	0.00239143
K	year	0.448924	0.00225008
K	leaf	60.886	0
K	rootstock_leaf	1.49003	4.1895e-13
Mg	rootstock	7.02704	7.10774e-39
Mg	rootstock irrigation	14.1755	4.87689e-77
Mg	year	3.03777	2.72716e-15
Mg	leaf	14.233	5.7536e-76
Mg	rootstock_leaf	1.62857	2.69023e-08
Mn	rootstock irrigation	13.5831	6.7806e-93
Mn	year	0.492304	0.00844972
Mn	leaf	38.591	2.74279e-214
Mn	rootstock_leaf	1.19985	6.84167e-08
Mo	rootstock	12.2695	8.62594e-71
Mo	irrigation	1.11449	7.91222e-08
Mo	rootstock irrigation	30.2761	4.5525e-157
Mo	year	0.462523	0.0335422
Mo	rootstock_leaf	1.03446	1.22672e-05
Mo	irrigation_leaf	0.486473	0.0257149
Na	irrigation	3.15282	3.01683e-15
Na	rootstock irrigation	2.71604	2.96761e-14
Na	block	0.850768	0.00105915
Na	leaf	17.728	2.55763e-75
Na	rootstock_leaf	2.02908	3.06084e-08
Na	irrigation_leaf	0.771688	0.010641
Ni	rootstock	24.9398	8.00326e-120
Ni	irrigation	0.377115	0.0068084
Ni	rootstock irrigation	0.225221	0.0145893
Ni	year	0.944185	0.000356331
Ni	leaf	7.84698	2.99285e-43
Ni	rootstock_leaf	3.10111	7.09566e-16
Ni	irrigation_leaf	2.06357	7.62721e-10
P	rootstock	2.07483	1.62004e-22
P	rootstock irrigation	33.1327	9.19355e-257
P	year	2.79239	1.38674e-27
P	leaf	29.6918	6.47647e-236
P	rootstock_leaf	1.16689	1.41573e-11
Rb	rootstock	0.446426	7.54316e-05
Rb	irrigation	0.159456	0.0204237
Rb	rootstock irrigation	31.1785	8.24682e-233
Rb	block	0.220019	0.0297149
Rb	leaf	36.0419	2.46213e-256
S	rootstock	1.7182	3.77054e-10
S	irrigation	0.565861	0.000415924
S	rootstock irrigation	8.57353	5.27181e-50
S	year	1.46349	4.52734e-07
S	leaf	28.9434	8.58032e-142
Sr	rootstock	3.39542	1.3118e-29
Sr	rootstock irrigation	32.3839	3.69857e-217
Sr	year	0.935923	6.75946e-07
Sr	leaf	23.2158	5.58392e-167
Sr	rootstock_leaf	1.90853	1.51232e-15
Zn	rootstock irrigation	2.57846	3.2713e-12
Zn	leaf	9.90914	1.3971e-39
Zn	rootstock_leaf	2.60756	2.0977e-09
