## Supplementary material for "Rootstock effects on scion phenotypes in a ‘Chambourcin’ experimental vineyard"

### Sheet: TableS2
PC	var	trait	p_value	PC_variance_explained
1	1.94743	rootstock irrigation	0.000606586	17.5572
1	3.46669	year	0.000871962	17.5572
1	2.89625	block	0.00769572	17.5572
2	1.70175	rootstock	0.015676	8.72807
2	4.64998	rootstock irrigation	1.32201e-07	8.72807
2	2.24864	block	0.0332054	8.72807
3	2.30455	rootstock irrigation	0.000219752	6.71017
3	2.64274	year	0.00779909	6.71017
3	2.93462	block	0.00789686	6.71017
4	1.73715	rootstock	0.0195684	5.15445
6	1.3892	rootstock	0.0484518	3.42129
7	1.97029	year	0.0453459	2.95505
8	2.06075	rootstock	0.00774553	2.50655
8	1.46965	rootstock irrigation	0.00356116	2.50655
9	1.7348	rootstock irrigation	0.00158502	2.15011
11	7.53257	rootstock irrigation	2.01678e-11	1.63074
12	2.36016	rootstock irrigation	0.000211667	1.54587
13	3.5357	rootstock irrigation	5.21264e-06	1.45936
13	2.29468	year	0.018289	1.45936
14	1.02637	irrigation	0.0488441	1.36779
14	4.00693	rootstock irrigation	1.47056e-06	1.36779
15	1.71387	rootstock irrigation	0.00178939	1.26507
17	1.05971	rootstock irrigation	0.014429	1.09976
18	1.96685	year	0.0467485	1.03583
20	2.57642	irrigation	0.000481789	0.925734
20	1.69709	rootstock irrigation	0.00148221	0.925734
