## Supplementary material for "Rootstock effects on scion phenotypes in a ‘Chambourcin’ experimental vineyard"

### Sheet: TableS4
SO4vsOwn	1103PvsOwn	3309CvsOwn	AllvsOwn
VV60061TCP	VV60055SBP	VV60058SNF2	VV60066WRKY
VV60029G2-LIKE	VV60045MYBRELATED	VV60033GRF	VV60044MYB
VV60005ARID	VV60037HSF	VV60018C3H	VV60011BHLH
VV50104GROUP_TRANSLOCATORS	VV44140REGULATION_OF_AUTOPHAGY	VV60012BZIP	VV60008AUXIAA
VV34070PHOSPHATIDYLINOSITOL_SIGNALING_SYSTEM	VV34710CIRCADIAN_RHYTHM	VV44110CELL_CYCLE	VV60004ARF
VV30003AUXIN_SIGNALING	VV24120UBIQUITIN_MEDIATED_PROTEOLYSIS	VV23040SPLICEOSOME	VV60003AP2_EREBP
VV11030GLYCAN_STRUCTURES-BIOSYNTHESIS1	VV10900TERPENOID_BIOSYNTHESIS	VV10740RIBOFLAVIN_METABOLISM	VV34627R_PROTEINS_FROM_PLANT-PATHOGEN_INTERACTION
VV10941FLAVONOID_BIOSYNTHESIS	VV10360PHENYLALANINE_METABOLISM	VV10480GLUTATHIONE_METABOLISM	VV34626PLANT-PATHOGEN_INTERACTION
			VV30008ETHYLENE_SIGNALING
			VV10942ANTHOCYANIN_BIOSYNTHESIS
			VV10592ALPHA-LINOLENIC_ACID_METABOLISM
			VV10562INOSITOL_PHOSPHATE_METABOLISM
