## Supplementary material for "Rootstock effects on scion phenotypes in a ‘Chambourcin’ experimental vineyard"

### Sheet: SO4noOverlap
Vitvi00g00447	#N/A					CB340831
Vitvi00g01264	#N/A					GSVIVT00002206001				Pathway	DE in pathway	not DE in pathway	DE not in pathway	not DE not in pathway	Fisher's Exact Test	permuted p-value	DEGs
Vitvi00g01932	VIT_00s0490g00010					GSVIVT00006083001				vv50121Porters_cat_1_to_6	1	196	9	51272	0.03762	0.04	GSVIVT00006083001
Vitvi01g01068	#N/A					GSVIVT00010244001				vv60078Other_zf-C3HC4	1	278	9	51190	0.0529	0.05	VIT_18s0001g01050
Vitvi01g02188	VIT_01s0010g01240					GSVIVT00021782001				vv50108Accessory_factors_involved_in_transport	1	171	9	51297	0.03292	0.07	VIT_12s0059g00120
Vitvi01g02294	VIT_01s0146g00500					GSVIVT01036627001				vv10902Monoterpenoid_biosynthesis	1	216	9	51252	0.04137	0.07	VIT_15s0048g01500
Vitvi02g01233	VIT_02s0087g00450					TC56588				vv10400Phenylalanine_tyrosine_and_tryptophan_biosynthesis	1	158	9	51310	0.03046	0.09	VIT_02s0087g00450
Vitvi02g01320	VIT_02s0025g00590					VIT_00s0187g00060				vv50134Primary_active_transporter_cat_D1	1	174	9	51294	0.03348	0.09	GSVIVT00002206001
Vitvi03g00611	#N/A					VIT_00s0283g00080				vv11000Single_reactions	1	189	9	51279	0.03631	0.1	VIT_13s0084g00250
Vitvi03g00868	#N/A					VIT_00s0490g00010				vv60011BHLH	1	162	9	51306	0.03122	0.11	VIT_16s0022g02240
Vitvi03g01041	#N/A					VIT_00s1240g00010				vv52010ABC_transporters	1	283	9	51185	0.05382	0.17	VIT_07s0005g02320
Vitvi03g01123	#N/A					VIT_01s0010g01240				vv10190Oxidative_phosphorylation	1	382	9	51086	0.07196	0.17	GSVIVT00002206001
Vitvi03g01247	#N/A					VIT_01s0146g00500				vv40006Cell_wall	1	517	9	50951	0.0962	0.22	VIT_18s0041g00750
Vitvi03g01768	#N/A					VIT_02s0025g00590
Vitvi04g00864	VIT_04s0079g00560					VIT_02s0087g00450
Vitvi04g00912	#N/A					VIT_04s0079g00560
Vitvi04g01605	#N/A					VIT_06s0009g01480
Vitvi05g00058	#N/A					VIT_07s0005g02320
Vitvi05g00304	#N/A					VIT_07s0005g05840
Vitvi05g00786	#N/A					VIT_09s0002g06630
Vitvi05g01474	#N/A					VIT_12s0034g00260
Vitvi05g01643	#N/A					VIT_12s0059g00120
Vitvi06g01832	VIT_06s0009g01480					VIT_12s0059g02560
Vitvi07g00497	VIT_07s0005g02320					VIT_13s0084g00250
Vitvi07g01355	#N/A					VIT_13s0158g00060
Vitvi07g02245	#N/A					VIT_14s0036g00220
Vitvi07g02352	VIT_07s0005g05840					VIT_14s0081g00810
Vitvi07g02465	#N/A					VIT_15s0021g01590
Vitvi08g00141	TC56588					VIT_15s0045g00830
Vitvi08g00307	#N/A					VIT_15s0048g01500
Vitvi09g00585	VIT_09s0002g06630					VIT_16s0022g02240
Vitvi09g01369	#N/A					VIT_16s0039g01180
Vitvi10g01680	VIT_00s0187g00060					VIT_18s0001g01050
Vitvi10g02381	VIT_00s1240g00010					VIT_18s0041g00750
Vitvi11g01042	#N/A					VIT_19s0135g00020
Vitvi12g00374	#N/A
Vitvi12g00394	#N/A
Vitvi12g00549	VIT_12s0059g02560
Vitvi12g01034	#N/A
Vitvi12g01056	#N/A
Vitvi12g02330	VIT_12s0059g00120
Vitvi12g02601	VIT_12s0034g00260
Vitvi13g00406	#N/A
Vitvi13g01004	#N/A
Vitvi13g01378	VIT_13s0084g00250
Vitvi13g01635	VIT_13s0158g00060
Vitvi13g02300	GSVIVT01036627001
Vitvi14g00306	GSVIVT00006083001
Vitvi14g00368	#N/A
Vitvi14g00606	GSVIVT00002206001
Vitvi14g02708	VIT_14s0081g00810
Vitvi14g02725	VIT_14s0036g00220
Vitvi14g02735	#N/A
Vitvi15g00053	#N/A
Vitvi15g00488	#N/A
Vitvi15g00796	VIT_15s0048g01500
Vitvi15g01202	VIT_15s0021g01590
Vitvi15g01360	VIT_15s0045g00830
Vitvi15g01608	#N/A
Vitvi16g00352	#N/A
Vitvi16g00882	VIT_16s0022g02240
Vitvi16g02038	#N/A
Vitvi16g02046	#N/A
Vitvi16g02113	VIT_16s0039g01180
Vitvi17g00008	VIT_00s0283g00080
Vitvi17g00394	#N/A
Vitvi17g00849	#N/A
Vitvi17g01334	#N/A
Vitvi17g01460	#N/A
Vitvi18g00179	VIT_18s0001g01050
Vitvi18g00200	#N/A
Vitvi18g01463	CB340831
Vitvi18g01712	#N/A
Vitvi18g01797	#N/A
Vitvi18g01909	GSVIVT00010244001
Vitvi18g02015	VIT_18s0041g00750
Vitvi18g02270	GSVIVT00021782001
Vitvi19g00437	#N/A
Vitvi19g00806	#N/A
Vitvi19g00979	#N/A
Vitvi19g01198	#N/A
Vitvi19g01298	#N/A
Vitvi19g01403	VIT_19s0135g00020
Vitvi19g01472	#N/A
Vitvi19g02090	#N/A
Vitvi19g02183	#N/A
VviMADS1A2a	#N/A
VviMYBA4	#N/A
VviTPS148	#N/A

### Sheet: 1103PnoOverlap
Vitvi00g01278	#N/A			#N/A
Vitvi00g01998	VIT_00s0646g00020			GSVIVT00007602001
Vitvi01g00306	VIT_01s0011g03760			GSVIVT00014449001
Vitvi01g01101	#N/A			GSVIVT00038548001
Vitvi01g02005	VIT_01s0011g06230			VIT_00s0227g00010
Vitvi01g02092	#N/A			VIT_00s0264g00080			Pathway	DE in pathway	not DE in pathway	DE not in pathway	not DE not in pathway	Fisher's Exact Test	permuted p-value	DEGs
Vitvi01g02216	VIT_01s0010g02500			VIT_00s0646g00020			vv10360Phenylalanine_metabolism	4	220	22	51232	4.84e-06	0	VIT_03s0038g02040	VIT_12s0028g01120	VIT_18s0001g12900	VIT_03s0038g04540
Vitvi02g00691	VIT_02s0012g01240			VIT_00s1467g00010			vv11002Auxin_biosynthesis	3	96	23	51356	1.737e-05	0	VIT_03s0038g02040	VIT_12s0028g01120	VIT_18s0001g02570
Vitvi02g01093	#N/A			VIT_00s2424g00010			vv50123Porters_cat_18_to_29	2	223	24	51229	0.005768	0.02	VIT_01s0010g02500	VIT_06s0061g00570
Vitvi02g01110	VIT_02s0033g01000			VIT_01s0010g02500			vv10220Urea_cycle_and_metabolism_of_amino_groups	2	132	24	51320	0.002098	0.02	VIT_03s0038g02040	VIT_12s0028g01120
Vitvi02g01126	VIT_02s0033g01060			VIT_01s0011g03760			vv10400Phenylalanine_tyrosine_and_tryptophan_biosynthesis	2	157	24	51295	0.002935	0.03	VIT_02s0033g01000	VIT_02s0033g01060
Vitvi02g01176	#N/A			VIT_01s0011g06230			vv30005Brassinosteroids_signaling	1	61	25	51391	0.03085	0.06	VIT_00s1467g00010
Vitvi02g01472	VIT_02s0012g00390			VIT_02s0012g00390			vv23020RNA_polymerase	1	95	25	51357	0.04738	0.08	VIT_00s0264g00080
Vitvi03g00112	VIT_03s0038g02040			VIT_02s0012g01240			vv10340Histidine_metabolism	1	64	25	51388	0.03232	0.1	VIT_12s0028g01120
Vitvi03g00301	VIT_03s0038g04540			VIT_02s0033g01000			vv10950Alkaloid_biosynthesis_I	1	64	25	51388	0.03232	0.1	VIT_02s0012g00390
Vitvi03g00463	VIT_03s0063g00980			VIT_02s0033g01060			vv60048PHD	1	80	25	51372	0.04013	0.1	VIT_02s0012g01240
Vitvi03g00778	GSVIVT00038548001			VIT_03s0038g02040			vv10300Lysine_biosynthesis	1	84	25	51368	0.04207	0.11	VIT_16s0013g01470
Vitvi04g01094	#N/A			VIT_03s0038g04540			vv10272Cysteine_metabolism	1	83	25	51369	0.04158	0.11	VIT_17s0000g10200
Vitvi04g01122	#N/A			VIT_03s0063g00980			vv10592Alpha-linolenic_acid_metabolism	1	105	25	51347	0.05219	0.15	VIT_18s0001g12890
Vitvi04g01444	VIT_04s0023g03260			VIT_04s0023g03260			vv50105Transport_electron_carriers	1	108	25	51344	0.05363	0.15	VIT_01s0011g06230
Vitvi04g01555	VIT_04s0210g00160			VIT_04s0043g00810			vv50101Channels_and_pores	2	448	24	51004	0.02158	0.17	VIT_05s0020g02740	VIT_13s0106g00580
Vitvi04g02041	VIT_04s0043g00810			VIT_04s0210g00160			vv11030Glycan_structures-biosynthesis1	1	100	25	51352	0.04979	0.18	VIT_11s0118g00170
Vitvi04g02183	VIT_00s0264g00080			VIT_05s0020g02740			vv20970Aminoacyl-tRNA_biosynthesis	1	121	25	51331	0.05984	0.22	VIT_16s0013g01470
Vitvi05g00170	VIT_05s0077g00430			VIT_05s0020g03100			vv10350Tyrosine_metabolism	1	164	25	51288	0.0801	0.23	VIT_12s0028g01120
Vitvi05g00432	VIT_05s0020g02740			VIT_05s0049g01920			vv50108Accessory_factors_involved_in_transport	1	171	25	51281	0.08336	0.23	VIT_05s0165g00060
Vitvi05g00465	VIT_05s0020g03100			VIT_05s0077g00430			vv10100Biosynthesis_of_steroids	1	149	25	51303	0.07308	0.26	VIT_11s0052g01780
Vitvi05g01180	#N/A			VIT_05s0165g00060			vv10052Galactose_metabolism	1	175	25	51277	0.08522	0.26	VIT_05s0077g00430
Vitvi05g01982	VIT_05s0049g01920			VIT_06s0061g00570			vv50121Porters_cat_1_to_6	1	196	25	51256	0.0949	0.28	VIT_05s0020g03100
Vitvi05g02153	VIT_05s0165g00060			VIT_08s0032g00830			vv10940Phenylpropanoid_biosynthesis	1	242	25	51210	0.1158	0.29	VIT_17s0000g03940
Vitvi06g01331	VIT_06s0061g00570			VIT_08s0056g00540			vv50133Primary_active_transporter_cat_A9_to_A18	1	261	25	51191	0.1243	0.35	VIT_03s0038g02040
Vitvi06g01783	#N/A			VIT_09s0002g04400			vv34626Plant-pathogen_interaction	1	359	25	51093	0.1668	0.37	VIT_00s1467g00010
Vitvi07g01229	#N/A			VIT_11s0052g01780			vv40006Cell_wall	1	517	25	50935	0.2313	0.59	VIT_04s0023g03260
Vitvi07g01560	#N/A			VIT_11s0118g00170
Vitvi07g01655	#N/A			VIT_12s0028g01120
Vitvi07g02495	VIT_00s0227g00010			VIT_12s0028g02300
Vitvi07g02507	#N/A			VIT_12s0142g00410
Vitvi08g00040	#N/A			VIT_13s0106g00580
Vitvi08g01982	VIT_08s0056g00540			VIT_13s0158g00180
Vitvi08g02032	VIT_08s0032g00830			VIT_14s0030g00290
Vitvi09g00367	VIT_09s0002g04400			VIT_15s0046g03080
Vitvi10g00175	#N/A			VIT_15s0107g00560
Vitvi10g02127	#N/A			VIT_16s0013g01470
Vitvi11g00538	VIT_11s0118g00170			VIT_16s0039g00620
Vitvi11g00648	#N/A			VIT_16s0050g00310
Vitvi11g00747	#N/A			VIT_17s0000g03940
Vitvi11g01016	#N/A			VIT_17s0000g10200
Vitvi11g01307	VIT_11s0052g01780			VIT_18s0001g02570
Vitvi11g01431	#N/A			VIT_18s0001g03980
Vitvi12g00097	VIT_12s0028g01120			VIT_18s0001g12890
Vitvi12g00196	VIT_12s0028g02300			VIT_18s0001g12900
Vitvi12g00223	#N/A			VIT_18s0041g00410
Vitvi12g00937	#N/A			VIT_19s0015g01860
Vitvi12g01039	#N/A			#N/A
Vitvi12g01134	#N/A			#N/A
Vitvi12g01516	#N/A			#N/A
Vitvi12g02043	#N/A			#N/A
Vitvi12g02079	#N/A			#N/A
Vitvi12g02181	VIT_12s0142g00410			#N/A
Vitvi12g02264	#N/A			#N/A
Vitvi12g02538	#N/A			#N/A
Vitvi13g00485	#N/A			#N/A
Vitvi13g00733	#N/A			#N/A
Vitvi13g00830	#N/A			#N/A
Vitvi13g00867	VIT_13s0106g00580			#N/A
Vitvi13g00962	#N/A			#N/A
Vitvi13g01374	#N/A			#N/A
Vitvi13g01517	#N/A			#N/A
Vitvi13g01622	VIT_13s0158g00180			#N/A
Vitvi13g02288	#N/A			#N/A
Vitvi14g01143	#N/A			#N/A
Vitvi14g02584	VIT_14s0030g00290			#N/A
Vitvi15g00043	#N/A			#N/A
Vitvi15g01319	VIT_15s0107g00560			#N/A
Vitvi15g01479	#N/A			#N/A
Vitvi15g01683	VIT_15s0046g03080			#N/A
Vitvi16g00434	VIT_16s0013g01470			#N/A
Vitvi16g01256	#N/A			#N/A
Vitvi16g01265	#N/A			#N/A
Vitvi16g01609	VIT_16s0039g00620			#N/A
Vitvi16g01888	VIT_16s0050g00310			#N/A
Vitvi16g02148	VIT_00s1467g00010			#N/A
Vitvi17g00343	VIT_17s0000g03940			#N/A
Vitvi17g00828	#N/A			#N/A
Vitvi17g01030	VIT_17s0000g10200			#N/A
Vitvi18g00262	VIT_18s0001g02570			#N/A
Vitvi18g01363	GSVIVT00007602001			#N/A
Vitvi18g02762	VIT_18s0001g12890			#N/A
Vitvi18g02763	VIT_18s0001g12900			#N/A
Vitvi18g02786	GSVIVT00014449001			#N/A
Vitvi18g02808	#N/A			#N/A
Vitvi18g02968	#N/A			#N/A
Vitvi18g03103	VIT_18s0041g00410			#N/A
Vitvi18g03212	VIT_18s0001g03980			#N/A
Vitvi19g00923	VIT_19s0015g01860			#N/A
Vitvi19g02203	#N/A			#N/A
Vitvi19g02394	VIT_00s2424g00010			#N/A

### Sheet: 3309CnoOverlap
Vitvi00g00717	#N/A				CX016427
Vitvi00g01256	#N/A				GSVIVT00000909001
Vitvi01g00847	#N/A				GSVIVT00001734001
Vitvi01g01141	#N/A				GSVIVT00008151001			Pathway	DE in pathway	not DE in pathway	DE not in pathway	not DE not in pathway	Fisher's Exact Test	permuted p-value	DEGs
Vitvi01g01179	#N/A				GSVIVT00015642001			vv10196Photosynthesis_antenna_proteins	1	37	7	51433	0.005891	0.01	VIT_00s0181g00200
Vitvi01g01180	#N/A				GSVIVT00025294001			vv60001ABI3VP1	1	24	7	51446	0.003879	0.01	VIT_03s0063g01440
Vitvi01g01200	#N/A				GSVIVT00035434001			vv50105Transport_electron_carriers	1	108	7	51362	0.01682	0.02	VIT_00s0181g00200
Vitvi01g01336	#N/A				VIT_00s0181g00200			vv11000Single_reactions	1	189	7	51281	0.02915	0.03	VIT_00s0731g00010
Vitvi01g02186	VIT_01s0010g01190				VIT_00s0619g00010			vv10510N-Glycan_biosynthesis	1	55	7	51415	0.00867	0.03	VIT_11s0037g01250
Vitvi01g02189	VIT_01s0010g01330				VIT_00s0731g00010			vv23050Proteasome	1	74	7	51396	0.0116	0.04	VIT_12s0035g00780
Vitvi02g00049	VIT_02s0025g00540				VIT_01s0010g01190			vv10271Methionine_metabolism	1	134	7	51336	0.02079	0.04	GSVIVT00015642001
Vitvi02g00764	#N/A				VIT_01s0010g01330			vv50109Incompletely_characterized_transport_systems	1	382	7	51088	0.058	0.13	VIT_00s0731g00010
Vitvi02g00829	GSVIVT00015642001				VIT_02s0025g00540			vv34626Plant-pathogen_interaction	1	359	7	51111	0.0546	0.15	VIT_09s0002g02710
Vitvi03g00419	VIT_03s0063g01440				VIT_03s0063g01440			vv10500Starch_and_sucrose_metabolism	1	372	7	51098	0.05652	0.21	VIT_13s0106g00180
Vitvi03g00966	GSVIVT00000909001				VIT_04s0008g04120
Vitvi03g01116	#N/A				VIT_04s0069g01130
Vitvi03g01876	#N/A				VIT_05s0165g00180
Vitvi04g00776	VIT_04s0069g01130				VIT_07s0005g06460
Vitvi04g01870	VIT_04s0008g04120				VIT_09s0002g02710
Vitvi05g00732	#N/A				VIT_09s0018g00740
Vitvi05g00846	#N/A				VIT_09s0018g02140
Vitvi05g00898	#N/A				VIT_10s0003g04730
Vitvi05g01161	#N/A				VIT_10s0042g00620
Vitvi05g01224	#N/A				VIT_10s0071g01180
Vitvi05g01232	#N/A				VIT_11s0037g01250
Vitvi05g01451	VIT_05s0165g00180				VIT_12s0035g00780
Vitvi06g01641	#N/A				VIT_12s0142g00140
Vitvi07g00770	#N/A				VIT_13s0106g00180
Vitvi07g00919	VIT_07s0005g06460				VIT_13s0106g00190
Vitvi07g00959	#N/A				VIT_14s0006g01910
Vitvi07g02381	#N/A				VIT_14s0081g00250
Vitvi08g00312	#N/A				VIT_15s0024g00960
Vitvi08g00536	#N/A				VIT_15s0045g01480
Vitvi08g01576	#N/A				VIT_18s0001g11010
Vitvi08g02105	#N/A				VIT_18s0122g00440
Vitvi09g00228	VIT_09s0002g02710				#N/A
Vitvi09g00697	#N/A				#N/A
Vitvi09g01149	#N/A				#N/A
Vitvi09g01178	VIT_09s0018g00740				#N/A
Vitvi09g01922	GSVIVT00025294001				#N/A
Vitvi09g01926	VIT_09s0018g02140				#N/A
Vitvi09g02048	#N/A				#N/A
Vitvi10g00010	CX016427				#N/A
Vitvi10g00378	VIT_00s0181g00200				#N/A
Vitvi10g00792	#N/A				#N/A
Vitvi10g00917	VIT_10s0003g04730				#N/A
Vitvi10g01414	#N/A				#N/A
Vitvi10g02021	VIT_10s0042g00620				#N/A
Vitvi10g02088	VIT_10s0071g01180				#N/A
Vitvi11g00703	#N/A				#N/A
Vitvi11g00841	VIT_11s0037g01250				#N/A
Vitvi12g00503	#N/A				#N/A
Vitvi12g00788	#N/A				#N/A
Vitvi12g00950	#N/A				#N/A
Vitvi12g01031	#N/A				#N/A
Vitvi12g01060	#N/A				#N/A
Vitvi12g01112	#N/A				#N/A
Vitvi12g01505	#N/A				#N/A
Vitvi12g01521	#N/A				#N/A
Vitvi12g01572	#N/A				#N/A
Vitvi12g02015	VIT_12s0035g00780				#N/A
Vitvi12g02186	VIT_12s0142g00140				#N/A
Vitvi12g02270	#N/A				#N/A
Vitvi12g02714	GSVIVT00035434001				#N/A
Vitvi12g02719	#N/A				#N/A
Vitvi13g00483	#N/A				#N/A
Vitvi13g00817	VIT_13s0106g00180				#N/A
Vitvi13g00818	VIT_13s0106g00190				#N/A
Vitvi13g00827	#N/A				#N/A
Vitvi13g00937	#N/A				#N/A
Vitvi13g01856	#N/A				#N/A
Vitvi14g00700	#N/A				#N/A
Vitvi14g00856	#N/A				#N/A
Vitvi14g01167	#N/A				#N/A
Vitvi14g01377	#N/A				#N/A
Vitvi14g01410	#N/A				#N/A
Vitvi14g02678	VIT_14s0081g00250				#N/A
Vitvi14g02841	VIT_14s0006g01910				#N/A
Vitvi15g00019	#N/A				#N/A
Vitvi15g00051	#N/A				#N/A
Vitvi15g00086	VIT_15s0024g00960				#N/A
Vitvi15g00503	#N/A				#N/A
Vitvi15g01190	#N/A				#N/A
Vitvi15g01382	VIT_15s0045g01480				#N/A
Vitvi15g01452	#N/A				#N/A
Vitvi16g00498	GSVIVT00008151001				#N/A
Vitvi16g00619	#N/A				#N/A
Vitvi16g00969	#N/A				#N/A
Vitvi17g01238	#N/A				#N/A
Vitvi18g00032	VIT_18s0122g00440				#N/A
Vitvi18g00738	#N/A				#N/A
Vitvi18g01332	#N/A				#N/A
Vitvi18g01382	GSVIVT00001734001				#N/A
Vitvi18g01843	VIT_00s0619g00010				#N/A
Vitvi18g01889	#N/A				#N/A
Vitvi18g02703	VIT_18s0001g11010				#N/A
Vitvi18g03345	VIT_00s0731g00010				#N/A
Vitvi19g00684	#N/A				#N/A
Vitvi19g01139	#N/A				#N/A
Vitvi19g01398	#N/A				#N/A
Vitvi19g01441	#N/A				#N/A
Vitvi19g01502	#N/A				#N/A
Vitvi19g02188	#N/A				#N/A
VviMYB82C	#N/A				#N/A
VviTPS49	#N/A				#N/A

### Sheet: RootstockOnly
Vitvi01g01548	#N/A
Vitvi08g01670	#N/A
Vitvi13g01963	#N/A
Vitvi14g02957	#N/A
Vitvi18g00454	VIT_18s0001g06520	Isoamylase protein.

### Sheet: SharedAll
Vitvi00g02242	#N/A			CF511608
Vitvi01g00400	#N/A			GSVIVT00013037001
Vitvi01g00751	VIT_01s0127g00880			GSVIVT00037839001				Pathway	DE in pathway	not DE in pathway	DE not in pathway	not DE not in pathway	Fisher's Exact Test	permuted p-value	DEGs
Vitvi01g00862	VIT_01s0026g01000			GSVIVT01014876001				vv23018RNA_degradation	3	112	24	51339	3.055e-05	0	VIT_11s0037g00100	VIT_01s0026g01000	VIT_00s2472g00010
Vitvi01g01321	#N/A			VIT_00s0144g00260				vv60020CAMTA	1	7	26	51444	0.004189	0	VIT_05s0020g00630
Vitvi01g01385	#N/A			VIT_00s0555g00010				vv40006Cell_wall	4	514	23	50937	0.000148	0.03	VIT_07s0005g02590	VIT_04s0044g00780	VIT_07s0005g00760	VIT_08s0040g02030
Vitvi01g01989	#N/A			VIT_00s0682g00040				vv60055SBP	1	22	26	51429	0.012	0.03	VIT_01s0026g01810
Vitvi01g02116	VIT_01s0026g01810			VIT_00s2472g00010				vv10670One_carbon_pool_by_folate	1	48	26	51403	0.02539	0.05	VIT_12s0034g02180
Vitvi02g00492	VIT_00s0555g00010			VIT_01s0026g01000				vv50125Porters_cat_66_to_94	2	228	25	51223	0.006481	0.05	VIT_17s0000g02990	VIT_13s0064g00940
Vitvi02g01291	#N/A			VIT_01s0026g01810				vv10061Fatty_acid_biosynthesis	1	85	26	51366	0.04415	0.08	VIT_04s0023g00760
Vitvi02g01311	VIT_02s0025g00010			VIT_01s0127g00880				vv10240Pyrimidine_metabolism	1	112	26	51339	0.05762	0.1	VIT_13s0139g00200
Vitvi02g01571	VIT_02s0109g00420			VIT_02s0025g00010				vv30011Jasmonate_signaling	1	95	26	51356	0.04916	0.1	VIT_05s0020g00630
Vitvi02g01673	VIT_02s0087g00860			VIT_02s0087g00860				vv10860Porphyrin_and_chlorophyll_metabolism	1	74	26	51377	0.03861	0.11	VIT_07s0005g02540
Vitvi03g00596	#N/A			VIT_02s0109g00420				vv10680Methane_metabolism	1	132	26	51319	0.06748	0.13	VIT_14s0060g00520
Vitvi03g01014	#N/A			VIT_03s0038g00530				vv34627R_proteins_from_Plant-pathogen_interaction	2	470	25	50981	0.02531	0.13	VIT_18s0001g03710	VIT_15s0046g02730
Vitvi03g01293	#N/A			VIT_03s0063g00950				vv10260Glycine_serine_and_threonine_metabolism	1	115	26	51336	0.05911	0.15	VIT_12s0034g02180
Vitvi03g01328	VIT_03s0038g00530			VIT_04s0023g00760				vv23015mRNA_surveillance_pathway	1	134	26	51317	0.06846	0.17	VIT_14s0036g00730
Vitvi03g01551	VIT_03s0063g00950			VIT_04s0023g02750				vv34020Calcium_signaling_pathway	1	151	26	51300	0.07676	0.17	VIT_03s0063g00950
Vitvi03g01728	#N/A			VIT_04s0044g00590				vv60017C2H2	1	137	26	51314	0.06993	0.18	VIT_08s0007g06870
Vitvi04g00709	#N/A			VIT_04s0044g00780				vv50105Transport_electron_carriers	1	108	26	51343	0.05564	0.18	VIT_03s0063g00950
Vitvi04g00810	#N/A			VIT_05s0020g00630				vv10910Nitrogen_metabolism	1	116	26	51335	0.0596	0.2	VIT_12s0034g02180
Vitvi04g00979	#N/A			VIT_05s0062g00910				vv50134Primary_active_transporter_cat_D1	1	174	26	51277	0.08786	0.25	VIT_18s0041g00150
Vitvi04g01193	VIT_04s0023g00760			VIT_05s0077g02100				vv10360Phenylalanine_metabolism	1	223	26	51228	0.1111	0.27	VIT_14s0060g00520
Vitvi04g01396	VIT_04s0023g02750			VIT_05s0094g00030				vv10620Pyruvate_metabolism	1	229	26	51222	0.1139	0.29	VIT_04s0023g00760
Vitvi04g01615	VIT_04s0044g00590			VIT_06s0004g02970				vv30008Ethylene_signaling	1	272	26	51179	0.1338	0.3	VIT_05s0020g00630
Vitvi04g01638	VIT_04s0044g00780			VIT_06s0061g01080				vv60078Other_zf-C3HC4	1	278	26	51173	0.1365	0.33	VIT_06s0004g02970
Vitvi04g02000	#N/A			VIT_06s0080g00610				vv50133Primary_active_transporter_cat_A9_to_A18	1	261	26	51190	0.1287	0.35	VIT_12s0035g01510
Vitvi05g00028	VIT_05s0077g02100			VIT_07s0005g00760				vv44110Cell_cycle	1	354	26	51097	0.1705	0.39	VIT_12s0034g00670
Vitvi05g00070	#N/A			VIT_07s0005g02540				vv50109Incompletely_characterized_transport_systems	1	382	26	51069	0.1826	0.46	VIT_05s0062g00910
Vitvi05g00239	VIT_05s0020g00630			VIT_07s0005g02590				vv10190Oxidative_phosphorylation	1	382	26	51069	0.1826	0.49	VIT_18s0041g00150
Vitvi05g00997	#N/A			VIT_08s0007g06870				vv23010Ribosome	1	611	26	50840	0.276	0.58	VIT_00s0144g00260
Vitvi05g01325	VIT_05s0062g00910			VIT_08s0040g02030
Vitvi05g01561	VIT_05s0094g00030			VIT_09s0002g00960
Vitvi06g00010	#N/A			VIT_09s0018g01600
Vitvi06g00294	VIT_06s0004g02970			VIT_09s0054g00340
Vitvi06g01224	#N/A			VIT_10s0003g01020
Vitvi06g01386	VIT_06s0061g01080			VIT_10s0003g02090
Vitvi06g01506	VIT_06s0080g00610			VIT_11s0016g03340
Vitvi07g00354	VIT_07s0005g00760			VIT_11s0037g00100
Vitvi07g00520	VIT_07s0005g02540			VIT_12s0034g00670
Vitvi07g00525	VIT_07s0005g02590			VIT_12s0034g02180
Vitvi07g01195	#N/A			VIT_12s0035g01510
Vitvi07g02620	VIT_00s0682g00040			VIT_12s0059g00370
Vitvi08g00338	#N/A			VIT_12s0059g00850
Vitvi08g01771	VIT_08s0007g06870			VIT_12s0142g00520
Vitvi08g02159	VIT_08s0040g02030			VIT_13s0019g02340
Vitvi09g00071	VIT_09s0002g00960			VIT_13s0019g02620
Vitvi09g01093	#N/A			VIT_13s0064g00940
Vitvi09g01262	VIT_09s0018g01600			VIT_13s0139g00200
Vitvi09g01956	VIT_09s0054g00340			VIT_14s0006g00780
Vitvi10g00146	GSVIVT00013037001			VIT_14s0006g02420
Vitvi10g00548	#N/A			VIT_14s0036g00730
Vitvi10g00558	VIT_10s0003g01020			VIT_14s0060g00520
Vitvi10g00666	VIT_10s0003g02090			VIT_14s0081g00710
Vitvi10g01169	#N/A			VIT_15s0046g02730
Vitvi10g01799	CF511608			VIT_16s0050g00730
Vitvi10g01911	#N/A			VIT_16s0050g01410
Vitvi10g02415	VIT_00s2472g00010			VIT_17s0000g02990
Vitvi11g00284	VIT_11s0016g03340			VIT_17s0000g04270
Vitvi11g00510	#N/A			VIT_17s0053g00480
Vitvi11g00689	VIT_11s0037g00100			VIT_18s0001g03710
Vitvi12g00784	#N/A			VIT_18s0001g08560
Vitvi12g00893	VIT_12s0142g00520			VIT_18s0041g00150
Vitvi12g01151	#N/A			VIT_19s0014g01590
Vitvi12g01360	#N/A			VIT_19s0014g04710
Vitvi12g01396	#N/A			VIT_19s0090g00550
Vitvi12g01900	VIT_12s0034g02180			#N/A
Vitvi12g01960	#N/A			#N/A
Vitvi12g02342	VIT_12s0059g00370			#N/A
Vitvi12g02367	VIT_12s0059g00850			#N/A
Vitvi12g02621	VIT_12s0034g00670			#N/A
Vitvi12g02740	VIT_12s0035g01510			#N/A
Vitvi13g00353	VIT_13s0019g02340			#N/A
Vitvi13g00383	VIT_13s0019g02620			#N/A
Vitvi13g00479	#N/A			#N/A
Vitvi13g01270	#N/A			#N/A
Vitvi13g01735	VIT_13s0064g00940			#N/A
Vitvi13g02030	#N/A			#N/A
Vitvi13g02304	#N/A			#N/A
Vitvi13g02353	VIT_13s0139g00200			#N/A
Vitvi14g00360	#N/A			#N/A
Vitvi14g00561	VIT_14s0081g00710			#N/A
Vitvi14g00643	VIT_14s0036g00730			#N/A
Vitvi14g00880	#N/A			#N/A
Vitvi14g01112	VIT_14s0006g02420			#N/A
Vitvi14g01556	#N/A			#N/A
Vitvi14g01558	GSVIVT00037839001			#N/A
Vitvi14g02448	VIT_14s0060g00520			#N/A
Vitvi14g02804	VIT_14s0006g00780			#N/A
Vitvi15g00129	#N/A			#N/A
Vitvi15g01136	VIT_15s0046g02730			#N/A
Vitvi15g01701	#N/A			#N/A
Vitvi16g00425	#N/A			#N/A
Vitvi16g00433	#N/A			#N/A
Vitvi16g00532	#N/A			#N/A
Vitvi16g00608	#N/A			#N/A
Vitvi16g00756	#N/A			#N/A
Vitvi16g01748	VIT_00s0144g00260			#N/A
Vitvi16g01905	VIT_16s0050g00730			#N/A
Vitvi16g01933	VIT_16s0050g01410			#N/A
Vitvi17g00258	VIT_17s0000g02990			#N/A
Vitvi17g00384	VIT_17s0000g04270			#N/A
Vitvi17g01192	VIT_17s0053g00480			#N/A
Vitvi17g01456	#N/A			#N/A
Vitvi18g00559	#N/A			#N/A
Vitvi18g00614	VIT_18s0001g08560			#N/A
Vitvi18g01470	#N/A			#N/A
Vitvi18g01953	VIT_18s0041g00150			#N/A
Vitvi18g02316	VIT_18s0001g03710			#N/A
Vitvi18g03344	#N/A			#N/A
Vitvi19g00132	VIT_19s0014g01590			#N/A
Vitvi19g00232	#N/A			#N/A
Vitvi19g00370	VIT_19s0014g04710			#N/A
Vitvi19g00887	#N/A			#N/A
Vitvi19g00939	GSVIVT01014876001			#N/A
Vitvi19g01919	#N/A			#N/A
Vitvi19g02019	VIT_19s0090g00550			#N/A
Vitvi19g02312	#N/A			#N/A
VviGRASV3a	#N/A			#N/A
VviMYB4B	#N/A			#N/A
VviPAT4	#N/A			#N/A
